# Estimating drivers of breast tissue transitions from normal to tumor state

**DOI:** 10.1101/2025.04.14.648655

**Authors:** Swapnil Kumar, Vaibhav Vindal

**Author notes:** Corresponding author: Prof. Vaibhav Vindal, Department of Biotechnology & Bioinformatics, School of Life Sciences, University of Hyderabad, Hyderabad, 500046, India., Email ID.

## Abstract

Tumor tissues are characterized by dysregulated gene expression patterns leading to altered cellular pathways and molecular functions as a result of their transition from normal to tumor state. Further, tumor-adjacent normal tissues (TANTs), utilized as a control in cancer research, are not molecularly normal and differ from healthy normal tissues. These TANTs represent a distinctive transitional state betwixt normal and tumor states. However, the mechanism underlying this state transition, expression dysregulation, and perturbed regulation remain largely unexplored and hence elusive. Herein, the transitions of breast tissues from normal and TANT to tumor states were modeled using gene expression and regulation data to estimate key drivers underlying these transitions. As a result, we identified 645 shared driver genes underlying the transitions of breast tissues from the healthy normal state to the adjacent normal and tumor states. Besides, we identified 635 shared driver genes underlying the transitions of TANTs to different subtypes. When we intersected both lists of shared driver genes, a total of 615 commonly shared driver genes across the state transitions were observed. Subsequently, functional annotations of these driver genes revealed their involvement in the growth and maintenance-related activity of cells. Additionally, key pathways associated with cancer pathogenesis, such as Wnt signaling, Notch signaling, NF-kappa B signaling, and PD-L1 expression and PD-1 checkpoint pathway in cancer, were found significantly enriched with these shared driver genes. Thus, the shared driver genes identified across tissue transitions provide ways forward to devise more efficient diagnostic and therapeutic strategies for early and effective disease management.
