## Supplementary material for "Estimating drivers of breast tissue transitions from normal to tumor state": Table S2

### Sheet: Table S2
Table S2. Driver genes underlying transition from TANTs to tumor tissues (Subtypes)
AATF
ABL1
AHR
AIP
ALX3
ALX4
APBB1
APC
APEX1
ARID1A
ARID1B
ARID3A
ARID3B
ARID5A
ARID5B
ARNT
ARNT2
ARNTL2
ASH1L
ASXL1
ATF1
ATF2
ATF4
ATF6
ATF7
ATM
ATRX
BACH1
BACH2
BARD1
BARX2
BATF
BATF3
BBX
BCL11A
BCL3
BCL6B
BDP1
BHLHE22
BHLHE40
BHLHE41
BIN1
BMI1
BPTF
BRCA2
BRPF1
BTAF1
BTF3
BTG2
CBFA2T3
CBFB
CBX7
CBX8
CDCA7L
CEBPA
CEBPB
CEBPG
CEBPZ
CENPB
CHD4
CITED2
CLOCK
CNBP
CNOT7
CNOT8
COPS5
CPEB1
CRABP2
CREB1
CREB3L1
CREB3L2
CREB3L4
CREB5
CREBBP
CREG1
CREM
CRTC1
CTBP1
CTNNB1
CXXC1
DBP
DDB1
DDIT3
DDX5
DEAF1
DEK
DLX3
DLX4
DNMT1
DNMT3A
E2F1
E2F5
E2F6
E2F7
EAF1
EAPP
EBF3
ECD
EED
EGF
EGR1
EGR2
EGR3
EHF
EHMT2
EIF2AK2
ELF1
ELF2
ELF3
ELF4
ELF5
ELK3
ELK4
ELL
EMX2
EN1
EP300
ERCC2
ERG
ESR1
ESRRA
ESRRG
ETS1
ETV1
ETV2
ETV3
ETV4
ETV5
ETV6
ETV7
EZH2
FHL2
FLI1
FOS
FOSB
FOSL1
FOSL2
FOXA1
FOXC1
FOXC2
FOXD2
FOXF2
FOXH1
FOXJ1
FOXJ2
FOXJ3
FOXK2
FOXL1
FOXM1
FOXN3
FOXO1
FOXO3
FOXO4
FOXP1
FOXP2
FOXP3
FOXP4
FUBP1
GABPA
GABPB2
GATA6
GFI1
GLI1
GLI2
GLI3
GLIS2
GLIS3
GMEB1
GMEB2
GRHL1
GSC
GTF2B
GTF2F1
GTF2I
GTF3A
HAND2
HBP1
HDAC1
HDAC11
HDAC3
HDAC4
HDAC5
HDAC7
HDAC9
HDX
HES1
HES4
HES6
HEY1
HEY2
HEYL
HHEX
HIC1
HIF1A
HINFP
HIPK2
HIRA
HIVEP2
HLF
HMBOX1
HMG20B
HMGA1
HMGB2
HNF1A
HNRNPD
HNRNPR
HOMEZ
HOPX
HOXA3
HOXA4
HOXA5
HOXA7
HOXA9
HOXB2
HOXB3
HOXB4
HOXB5
HOXB6
HOXB9
HOXC10
HOXC11
HOXC13
HOXC5
HOXC8
HOXC9
HOXD10
HOXD3
HOXD8
HOXD9
HR
HSF2
HSF4
ID1
ID3
ID4
IFI16
IKBKB
IKZF1
ILF2
ILF3
ING1
ING2
ING4
IRF1
IRF2
IRF3
IRF5
IRF6
IRF7
IRF8
IRX4
JDP2
JUN
JUNB
JUND
KAT2B
KAT6A
KCNIP3
KDM2A
KDM2B
KDM4C
KHDRBS1
KHSRP
KLF10
KLF12
KLF15
KLF3
KLF4
KLF5
KLF6
KLF7
KLF8
KMT2A
LBX2
LDB1
LEF1
LHX6
LIMD1
LIN54
LMO3
LMO4
LMX1B
LRRFIP1
MAF
MAFF
MAFG
MAML1
MAX
MAZ
MBD1
MCM5
MDM2
MDM4
MECOM
MECP2
MED15
MEF2A
MEF2C
MEF2D
MEIS1
MEIS2
MEN1
MEOX1
MEOX2
MESP1
MGA
MITF
MLLT10
MLLT3
MLX
MLXIPL
MNT
MSX1
MSX2
MTA3
MTF1
MXD1
MXD4
MXI1
MYB
MYBBP1A
MYBL1
MYBL2
MYC
MYPOP
MZF1
NAB1
NCOA1
NCOA2
NCOA3
NCOA4
NCOA6
NCOR1
NCOR2
NELFCD
NFAT5
NFATC2
NFATC3
NFATC4
NFE2L2
NFIB
NFIC
NFIL3
NFKB2
NFKBIA
NFKBIB
NFYA
NFYB
NFYC
NKX3-1
NKX3-2
NONO
NOTCH3
NPAS2
NPAS3
NR1H2
NR1I3
NR2C1
NR2C2
NR2F1
NR2F2
NR2F6
NR3C1
NR3C2
NR4A1
NR4A2
NR4A3
NR5A2
NR6A1
NRF1
NRL
ONECUT2
OSR1
OSR2
OTX1
PARP1
PATZ1
PAWR
PAX9
PBX1
PBX2
PBX3
PCBD1
PDCD11
PER2
PGR
PHF10
PHF8
PIAS1
PIAS2
PIAS3
PIAS4
PIR
PKNOX1
PLAG1
PML
POLR1A
POU2AF1
POU2F1
POU2F2
POU2F3
PPARD
PPARG
PPARGC1A
PRDM1
PRDM2
PRDM4
PROX1
PRRX1
PRRX2
PTMA
PTTG1
PURA
RAD51
RARA
RARG
RB1
RB1CC1
RBBP7
RBL1
RBL2
RBMX
RBPJ
REL
RELA
RELB
REST
RFX1
RFX2
RFX5
RFXANK
RFXAP
RNF14
RORA
RORC
RREB1
RUNX1
RUNX1T1
RUNX2
RUNX3
RUVBL1
SALL4
SATB1
SATB2
SCD5
SEC14L2
SERTAD1
SF1
SHOX2
SIM2
SIRT1
SIRT2
SIRT3
SIX1
SIX2
SIX4
SKI
SKIL
SLA2
SLC2A4RG
SMAD1
SMAD2
SMAD3
SMAD4
SMAD5
SMAD7
SMARCA1
SMARCA4
SMARCB1
SMARCC1
SMARCC2
SMG6
SMURF2
SNAI2
SNAI3
SND1
SNIP1
SNW1
SOX10
SOX12
SOX13
SOX17
SOX4
SOX5
SOX7
SOX9
SP1
SP100
SP2
SP3
SP4
SPDEF
SPEN
SPI1
SRCAP
SREBF1
SRF
SRSF1
SSB
STAT1
STAT2
STAT4
STAT5A
SUGP1
SUPT3H
SUZ12
TAF1
TAF5
TBC1D22A
TBL1X
TBP
TBPL1
TBX1
TBX15
TBX19
TBX2
TBX3
TBX5
TCF12
TCF19
TCF3
TCF7
TCF7L1
TCF7L2
TCFL5
TEAD1
TEAD3
TEAD4
TEF
TERF2
TFAP2A
TFAP2B
TFAP2C
TFAP4
TFCP2
TFCP2L1
TFE3
TFEB
TFEC
TFPT
TGIF1
TGIF2
THAP1
THRB
TIAL1
TLE3
TNFAIP3
TOB1
TOP2B
TOPORS
TP53
TP53BP1
TP63
TP73
TRIM22
TRIM25
TRIP6
TRPS1
TSC22D1
TSC22D3
TTF2
TWIST1
TWIST2
UBP1
UPF1
UPF2
URI1
VDR
VENTX
VEZF1
VHL
WDR5
WWP1
WWTR1
XBP1
XPC
XRCC5
YBX1
YEATS4
YY1
ZBED1
ZBTB1
ZBTB12
ZBTB14
ZBTB17
ZBTB18
ZBTB3
ZBTB33
ZBTB4
ZBTB47
ZBTB5
ZBTB6
ZBTB7B
ZBTB7C
ZEB1
ZFHX2
ZFHX3
ZFP36
ZFP36L1
ZFX
ZHX1
ZHX2
ZKSCAN1
ZKSCAN3
ZMYND11
ZNF143
ZNF148
ZNF160
ZNF202
ZNF217
ZNF219
ZNF239
ZNF24
ZNF263
ZNF267
ZNF281
ZNF282
ZNF32
ZNF333
ZNF335
ZNF350
ZNF383
ZNF384
ZNF410
ZNF423
ZNF444
ZNF589
ZNF652
ZNF683
ZNF691
ZNF740
ZNF75A
ZNF76
ZSCAN16
ZSCAN26
